# Development of Second-Generation Acyl Silane Photoaffinity Probes for Cellular Chemoproteomic Profiling

**DOI:** 10.1101/2025.05.24.655972

**Authors:** Annika C. S. Page, Lauren M. Orr, Margot L. Meyers, Bridget P. Belcher, Theodore G. Coffey, Spencer O. Scholz, Sabine Cismoski, Daniel K. Nomura, F. Dean Toste

## Abstract

Deconvolution of the protein targets of hit compounds from phenotypic screens, often conducted in live cells, is critical for understanding mechanism of action and identifying potentially hazardous off-target interactions. While photoaffinity labeling and chemoproteomics are long-established approaches for discovering small-molecule-protein interactions in live cells, there are a relatively small number of photoaffinity labeling strategies that can be applied in intracellular settings. Recently, we reported a novel chemical framework for photoaffinity labeling based on the photo-Brook rearrangement of acyl silanes and demonstrated its ability, when appended to protein-targeting ligands, to label recombinant proteins. Here, we report the application of these probes to live cell photoaffinity workflows, demonstrate their complementarity to current state-of-the-art minimalist diazirine-based photoaffinity probes, and introduce a modular synthetic route to access acyl silane scaffolds with improved labeling properties.
