## Supplementary material for "Development of Second-Generation Acyl Silane Photoaffinity Probes for Cellular Chemoproteomic Profiling": Table S4

### Sheet: LMO
ACCESSION	GENE	DESCRIPTION
Q99541	PLIN2	Perilipin-2 OS=Homo sapiens GN=PLIN2 PE=1 SV=2
Q9NTJ5	SACM1L	Phosphatidylinositide phosphatase SAC1 OS=Homo sapiens GN=SACM1L PE=1 SV=2
O75844	ZMPSTE24	CAAX prenyl protease 1 homolog OS=Homo sapiens GN=ZMPSTE24 PE=1 SV=2
P12235	SLC25A4	ADP/ATP translocase 1 OS=Homo sapiens GN=SLC25A4 PE=1 SV=4
P21796	VDAC1	Voltage-dependent anion-selective channel protein 1 OS=Homo sapiens GN=VDAC1 PE=1 SV=2
P02786	TFRC	Transferrin receptor protein 1 OS=Homo sapiens GN=TFRC PE=1 SV=2
P05141	SLC25A5	ADP/ATP translocase 2 OS=Homo sapiens GN=SLC25A5 PE=1 SV=7
Q13423	NNT	NAD(P) transhydrogenase, mitochondrial OS=Homo sapiens GN=NNT PE=1 SV=3
Q9HD20-2	ATP13A1	Isoform B of Manganese-transporting ATPase 13A1 OS=Homo sapiens GN=ATP13A1
P49257	LMAN1	Protein ERGIC-53 OS=Homo sapiens GN=LMAN1 PE=1 SV=2
P46379	BAG6	Large proline-rich protein BAG6 OS=Homo sapiens GN=BAG6 PE=1 SV=2
A0A024RCR6	BAT3	HLA-B associated transcript 3, isoform CRA_a OS=Homo sapiens GN=BAT3 PE=1 SV=1
O43615	TIMM44	Mitochondrial import inner membrane translocase subunit TIM44 OS=Homo sapiens GN=TIMM44 PE=1 SV=2
Q14739	LBR	Lamin-B receptor OS=Homo sapiens GN=LBR PE=1 SV=2
P12236	SLC25A6	ADP/ATP translocase 3 OS=Homo sapiens GN=SLC25A6 PE=1 SV=4
Q15758	SLC1A5	Neutral amino acid transporter B(0) OS=Homo sapiens GN=SLC1A5 PE=1 SV=2
Q8TEM1	NUP210	Nuclear pore membrane glycoprotein 210 OS=Homo sapiens GN=NUP210 PE=1 SV=3
P11166	SLC2A1	Solute carrier family 2, facilitated glucose transporter member 1 OS=Homo sapiens GN=SLC2A1 PE=1 SV=2
Q96N66	MBOAT7	Lysophospholipid acyltransferase 7 OS=Homo sapiens GN=MBOAT7 PE=1 SV=2
Q99442	SEC62	Translocation protein SEC62 OS=Homo sapiens GN=SEC62 PE=1 SV=1
O60885	BRD4	Bromodomain-containing protein 4 OS=Homo sapiens GN=BRD4 PE=1 SV=2
Q5JRX3	PITRM1	Presequence protease, mitochondrial OS=Homo sapiens GN=PITRM1 PE=1 SV=3
P16435	POR	NADPH--cytochrome P450 reductase OS=Homo sapiens GN=POR PE=1 SV=2
P53621	COPA	Coatomer subunit alpha OS=Homo sapiens GN=COPA PE=1 SV=2
